# Tankyrase-mediated ADP-ribosylation is a novel regulator of TNF-induced death

**DOI:** 10.1101/2021.02.09.430424

**Authors:** Lin Liu, Jarrod J. Sandow, Deena M. Leslie Pedrioli, Natasha Silke, Zhaoqing Hu, Emma Morrish, Diep Chau, Tobias Kratina, Andrew J. Kueh, Michael O. Hottiger, Andrew I. Webb, Najoua Lalaoui, John Silke

## Abstract

Tumor necrosis factor (TNF) is an inflammatory cytokine that, upon binding to its receptor TNFR1, can drive cytokine production, cell survival, or cell death and is a major component of an organism’s anti-pathogen repetoire^1,2^. TNF stimulation leads to the formation of two distinct signalling complexes, a well-defined membrane bound complex (complex 1), and a less well characterised cytosolic death inducing complex (complex 2). Using mass spectrometry, we identified the ADP-ribosyltransferase, tankyrase-1 (TNKS1/TNKS/ARTD5/PARP5a) as a novel native complex 2 component. Following a TNF-induced death stimulus TNKS1 is recruited to complex 2, resulting in complex 2 poly(ADP-ribosyl)ation (PARylation). Tankyrase inhibitors sensitise cells to TNF-induced death, which is correlated with increased complex 2 assembly. Tankyrase-mediated PARylation promotes recruitment of the E3 ligase RNF146 and RNF146 deficiency or proteasome inhibition results in increased levels of complex 2, suggesting that RNF146 causes proteasomal degradation of complex 2. Several viruses express ADP-ribose binding macrodomain proteins, and expression of the SARS-CoV-2 or VEEV macrodomain markedly sensitises cells to TNF-induced death. This suggests that ADP-ribosylation serves as yet another mechanism to detect pathogenic interference of TNF signalling and retaliate with an inflammatory cell death.

---

Tumor necrosis factor (TNF)/TNFR1 signalling helps coordinate an anti-pathogen response by promoting transcriptional upregulation and secretion of other cytokines and inflammatory mediators ^3–17^. To counter this, pathogens have evolved mechanisms to disrupt signalling from the membrane bound complex 1 that nucleates around TNFR1 ^2,18^. This in turn has prompted an evolutionary arms race whereby disruption of the transcriptional response can provoke TNF-induced cell death via a secondary cytosolic complex 2, containing RIPK1, FADD and caspase-8^3,5,16,19–32^. Dysregulation of TNF signalling has been implicated in a diverse range of inflammatory and auto-immune diseases ^33–35^, stimulating research that has generated a detailed understanding of complex 1 and the TNF/TNFR1 transcriptional response. Compelling evidence showing that TNF-induced cell death is also pathogenic has stimulated the development of drugs to block the cell death response ^16,35–37^, but a correspondingly detailed insight into the composition and regulation of complex 2 is lacking.
