## supplementary data 1 for "Tankyrase-mediated ADP-ribosylation is a novel regulator of TNF-induced death"

### Sheet: sheet 1
Casp8-/-.Mlkl-/- MDFs expressing Dox-inducible C-terminally 3x FLAG tagged caspase-8 (caspase-8 C3FLAG) were treated with 20 ng/mL Dox for 3 hours followed by TNF (100 ng/mL) +Smac-mimetic (500 nM) + IDN-6556 (5 μM) (TSI) for 1.5 hours in the absence of Dox before being subjected to anti-FLAG immunoprecipitation. Untreated Casp8-/-.Mlkl-/- MDFs expressing Dox-inducible tagless caspase-8 were used…
Gene name	Unique peptides	Unique sequence coverage	Log2 FC TSI-untreated	P value (-Log10)	Visual verification of peptide distribution
RIPK1	26	54.9	3.14417	0.000165174	Y
TNKS	11	12.6	1.71666	0.0031725	Y
Fpgs	6	18.3	1.57597	0.0121646	N
RIPK3	14	42.4	1.44179	0.0301456	Y
Vps52	6	9.1	1.34166	0.0601966	N
Tnfaip3	7	10.3	1.23572	0.0181049	Y
Tab1	9	31.3	0.785482	0.183953	N
Immt	1	47.2	0.781157	0.140838	N
Tradd	6	26.8	0.553554	0.399367	Y
Dnajc13	35	20.6	0.546988	0.247936	N
Mbnl1	6	23.6	0.504437	0.371307	N
Tu52	5	10.8	0.45807	0.440472	N
FADD	7	50.2	0.444854	0.535684	Y
Huwe1	40	14.4	0.365434	0.5149	N
Ncbp1	10	15.1	0.354189	0.556543	N
Carkd	1	27.9	0.295202	0.527826	N
Ilk	16	40.7	0.262911	0.431446	N
Dars	32	67.5	0.168726	0.521317	N
Casp8	45	82.9	0.143836	0.888903	N/A
Akap12	30	30.6	0.121362	0.84852	N
Nab1	3	11.9	0.0589529	0.899417	N
Fam129a	16	21.3	0.0222127	0.969615	N
Fam45a	7	22.4	0.00185022	0.997329	N
Rraga	1	22.4	-0.0232229	0.960796	N
Apaf1	8	7.9	-0.0283876	0.955331	N
Slc1a5	4	11.5	-0.0681319	0.904336	N
Urod	7	30.8	-0.0688422	0.889015	N
Fbxo38	11	12.8	-0.121389	0.774825	N
Kti12	6	30.5	-0.157597	0.740669	N
Copg2	11	20.9	-0.173268	0.688017	N
Prmt3	6	13.6	-0.207968	0.717812	N
Armc10	3	21.8	-0.259453	0.538825	N
Rragc	5	13.1	-0.374816	0.451706	N
Tmem173	8	31.5	-0.384831	0.507883	N
Cth	3	10.3	-0.744953	0.124432	N
Rint1	5	9.9	-0.774115	0.0689399	N
Hsdl1	5	21.5	-0.850644	0.220485	N
Hacd3	4	14.6	-1.13057	0.0534657	Y
Cwc22	5	7.7	-1.35465	0.0410647	N
					Y: a clear visual difference in the peptide distribution between untreated and TSI treated samples
					N: not a strong visual difference in the peptide distribution between untreated and TSI treated samples
					N/A: not applicable
